# Using Artificial Intelligence to Assess Cross-Species Transmission Potential of Influenza A Virus

**DOI:** 10.1101/2025.06.17.660059

**Authors:** Jiaying Yang, Pan Fang, Jianqiang Liang, Yihao Chen, Lei Yang, Wenfei Zhu, Mang Shi, Xiangjun Du, Juan Pu, Dayan Wang, Guirong Xue, Zhaorong Li, Yuelong Shu

## Abstract

Influenza A viruses (IAVs) pose pandemic threats through cross-species transmission, yet predicting their adaptive evolution remains challenging. We introduced Influenza A virus Adaptability to host X (FluAdaX), a deep learning framework that integrates a moving average-equipped gated attention mechanism using full-genome sequences. FluAdaX demonstrated robust host classification performance across endemic IAV strains, and outperformed traditional models in detecting avian-to-human transmission. Spillover score and adaptability score were introduced to evaluate host shift risk, which prioritized variants with elevated human adaptation potential, such as H7N9, H9N2 avian IAVs, and H1N1 swine IAVs. Besides HA and NA genes, PB2 and NS genes were found critical for zoonosis. Potential molecular markers associated with avian/human tropism were identified across PB2 and NS genes using XGBoost. FluAdaX provided a dynamic framework to decode IAV host adaptation, enabling real-time risk assessment of cross-species transmission of emerging IAV variants.
