## Supplementary Table 1 for "Using Artificial Intelligence to Assess Cross-Species Transmission Potential of Influenza A Virus"

### Sheet: Sheet1
Supplementary Table 1. Performance of FluAdaX-G and FluAdaX-S models for host dicrimination
Model	Segment	Host	AUC	Recall	Precision
FluAdaX-G	Whole genome	Human	0.998	0.999776	0.990897
		Swine	0.989	0.93913	1
		Avian	1	1	0.996528
		Canine	1	1	1
		Equine	1	1	0.909091
FluAdaX-S	HA	Human	0.99	0.999642	0.986
		Swine	0.98976	0.917004	0.998
		Avian	0.999902	1	0.999
		Canine	1	0.963	0.929
		Equine	0.999919	0.96	0.98
	NA	Human	0.996496	1	0.982707
		Swine	0.988067	0.917616	1
		Avian	1	1	0.999517
		Canine	0.999887	0.9375	1
		Equine	0.999967	1	0.97561
	PB2	Human	0.999018	0.999842	0.997166
		Swine	0.996249	0.977358	0.998715
		Avian	1	0.999538	0.999538
		Canine	1	1	1
		Equine	1	1	1
	PB1	Human	0.999091	0.999607	0.99667
		Swine	0.995833	0.977099	1
		Avian	0.999967	1	0.998637
		Canine	1	1	1
		Equine	1	1	1
	PA	Human	0.999348	0.999562	0.998104
		Swine	0.996308	0.97875	1
		Avian	0.999817	0.999626	0.997015
		Canine	1	1	1
		Equine	1	1	1
	NP	Human	0.99917	0.999774	0.996394
		Swine	0.995067	0.977099	0.9987
		Avian	1	0.999516	1
		Canine	1	1	0.84
		Equine	1	0.666667	1
	MP	Human	0.999217	1	0.995263
		Swine	0.996869	0.976257	0.998571
		Avian	0.999759	0.999267	0.999267
		Canine	1	1	1
		Equine	1	1	1
	NS	Human	0.999085	0.999694	0.99512
		Swine	0.99516	0.978022	0.997199
		Avian	1	0.998871	1
		Canine	1	1	0.882353
		Equine	1	0.5	1
