## Supplementary Table 2 for "Using Artificial Intelligence to Assess Cross-Species Transmission Potential of Influenza A Virus"

### Sheet: Sheet1
Supplementary Table 2. Performance of machine learning models for each gene segments in identifying cross-species transmission events from animals to humans.*
Event	Segment	FluAdaX-S	MLP	GBM	Adaboost	SVM
avian-to-human	Average	0.029321	0.000154321	0	0	0
	HA	0	0	0	0	0
	NA	0.0261643	0	0	0	0
	PB2	0.0441926	0	0	0	0
	PB1	0	0	0	0	0
	PA	0.0570431	0	0	0	0
	NP	0.0100264	0	0	0	0
	MP	0.0588547	0.00123457	0	0	0
	NS	0.0382872	0	0	0	0
swine-to-human	Average	0.128234	0.197115	0.182692	0.143269	0.177885
	HA	0.0736196	0.215385	0.0692308	0.0692308	0.0846154
	NA	0.236152	0.0692308	0.0461538	0.0846154	0.0538462
	PB2	0.0693069	0.223077	0.230769	0.123077	0.238462
	PB1	0.0367347	0.107692	0.192308	0.184615	0.184615
	PA	0.186047	0.246154	0.261538	0.215385	0.238462
	NP	0.0701107	0.246154	0.223077	0.115385	0.107692
	MP	0.213058	0.269231	0.230769	0.261538	0.269231
	NS	0.140845	0.2	0.207692	0.0923077	0.246154
*Recall rate were shown for each segment.
