## Supplementary Table 3 for "Using Artificial Intelligence to Assess Cross-Species Transmission Potential of Influenza A Virus"

### Sheet: Sheet1
Supplementary Table 3. AUC values of host discrimination for IAV genomes using machine learning methods
Segment	Host	MLP	GBM	Adaboost	SVM
Whole genome	Human	0.993	0.989	0.984	0.994
	Swine	0.997	0.997	0.998	0.998
	Avian	1	1	1	1
	Canine	1	1	1	1
	Equine	1	1	1	1
HA	Human	0.998	0.994935	0.993	0.976289
	Swine	0.993	0.983	0.973701	0.990243
	Avian	0.999904	0.999843	0.999897	0.999903
	Canine	1	0.993	1	1
	Equine	1	0.999994	0.999974	0.999951
NA	Human	0.996	0.995	0.984	0.977634
	Swine	0.99211	0.994898	0.923469	0.989854
	Avian	0.99997	0.999678	0.999985	0.999648
	Canine	0.998	0.999	1	1
	Equine	0.999974	0.998968	0.999914	0.999922
PB2	Human	0.998658	0.999	0.972	0.999
	Swine	0.995465	0.998741	0.997319	0.996
	Avian	0.999911	0.999431	0.999954	0.999473
	Canine	1	1	1	1
	Equine	1	1	1	1
PB1	Human	0.998355	0.999	0.931	0.998
	Swine	0.991663	0.999003	0.998755	0.99
	Avian	0.999762	0.999778	0.999791	0.999729
	Canine	1	0.974	1	1
	Equine	1	1	1	1
PA	Human	0.99947	0.995698	0.912	0.999
	Swine	0.997757	0.999066	0.997081	0.995
	Avian	0.99985	0.999582	0.999787	0.999525
	Canine	1	1	1	1
	Equine	1	1	1	1
NP	Human	0.999	0.999	0.981625	0.998514
	Swine	0.996	0.998	0.998762	0.995
	Avian	0.999992	0.99985	0.999978	0.999986
	Canine	0.999556	1	1	1
	Equine	1	1	1	1
MP	Human	0.999	0.998	0.860932	0.997575
	Swine	0.997744	0.995	0.949	0.995
	Avian	0.999843	0.999766	0.999817	0.999869
	Canine	1	1	1	1
	Equine	1	1	1	1
NS	Human	0.998777	0.999	0.894	0.997736
	Swine	0.995903	0.996	0.990718	0.996
	Avian	0.999846	0.999916	0.999375	0.999882
	Canine	1	1	1	0.999692
	Equine	1	1	1	1
