## Supplementary Table 4 for "Using Artificial Intelligence to Assess Cross-Species Transmission Potential of Influenza A Virus"

### Sheet: Sheet1
Supplementary Table 4. Spillover score and adaptability score* of influenza A virus
Type	Host origin	No. strain	λsp(γ)	λad(Human)	λad(Swine)	λad(Avian)	λad(Canine)	λad(Equine)
Endemic influenza A viruses	Human	4463	0.428(0.428,0.428)	7.607(7.606,7.607)	0.003(0.003,0.004)	0.010(0.010,0.011)	0.007(0.007,0.008)	0.003(0.003,0.003)
	Swine	690	0.428(0.297,0.559)	0.653(0.481,0.825)	9.323(9.15,9.497)	0.012(0.01,0.014)	0.030(0.001,0.059)	0.023(-0.006,0.052)
	Avian	1722	0.428(0.427,0.429)	0.011(0.007,0.014)	0.003(0.003,0.004)	9.987(9.982,9.992)	0.010(0.008,0.011)	0.003(0.003,0.003)
	Canine	19	0.428(0.425,0.431)	0.005(0.005,0.005)	0.003(0.002,0.004)	0.010(0.009,0.011)	8.231(8.215,8.247)	0.003(0.003,0.003)
	Equine	10	0.428(0.425,0.431)	0.005(0.004,0.005)	0.002(0.001,0.003)	0.010(0.009,0.011)	0.007(0.007,0.008)	3.083(3.076,3.09)
Zoonotic influenza A viruses	Human-AIV	810	1.428(1.385,1.471)	2.966(2.849,3.084)	0.009(-0.001,0.019)	5.461(5.282,5.641)	0.010(0.005,0.015)	0.001(0.000,0.001)
	Human-SIV	130	2.174(1.483,2.865)	2.360(1.633,3.087)	7.535(6.804,8.266)	0.044(-0.006,0.094)	0.011(0.004,0.017)	0.003(0.002,0.004)
	Cattle	475	0.426(0.426,0.426)	0.003(0.003,0.003)	0.003(0.003,0.003)	9.999(9.999,9.999)	0.009(0.009,0.009)	0.003(0.003,0.003)
	Other mammals	259	1.168(0.818,1.518)	0.236(0.101,0.371)	0.044(0.000,0.089)	9.207(8.892,9.522)	1.419(0.464,2.373)	0.041(-0.021,0.102)
*Mean values with 95% confidence intervals were shown.
