## Supplementary Table 5 for "Using Artificial Intelligence to Assess Cross-Species Transmission Potential of Influenza A Virus"

### Sheet: Sheet1
Supplementary Table 5.Compparison between FluAdaX-G and TIPRA for risk assessment
Strain	λad(Human)		TIPRA human infection index	Pearson's r#	P value
	Mean±Standard deviation	Max estimate
2013-2016 H7N9	3.995±0.012	4.0058	6.13	0.87	0.024
2017 H7N9	3.991±0.010	4.0052	5.85
2014-2019 Y280 H9N2	0.636±1.123	3.8441	4.86
2014-2018 2.3.4.4 H5N6	1.218±1.153	3.5005	4.5
2020 2.3.4.4 H5Nx	0.016±0.000	0.0156	3.85
2022-2023 G1 H9N2 (Avian)	0.009±0.002	0.0127	2.91
2015-2023 2.3.2.1 H5N1*	0.007±0.000	0.0067	4.2
* Only three isolates were tested for 2.3.2.1 H5N1, and this lineage was excluded from the pearson correlation analysis.
# The max estimates of λad(Human) were used for pearson correlation analysis.
