## Supplementary Table 6 for "Using Artificial Intelligence to Assess Cross-Species Transmission Potential of Influenza A Virus"

### Sheet: Sheet1
Supplementary Table 6. Sequences used in molecular marker analysis
Segment	Dataset	Host		Total
		Avian	Human
HA	train	407	38	445
	valid	50	4	54
	test	52	6	58
NA	train	347	36	383
	valid	43	4	47
	test	44	5	49
PB2	train	17497	837	18334
	valid	2187	104	2291
	test	2188	106	2294
PB1	train	15001	831	15832
	valid	1875	103	1978
	test	1876	105	1981
PA	train	16798	800	17598
	valid	2099	100	2199
	test	2101	100	2201
NP	train	15199	793	15992
	valid	1899	99	1998
	test	1901	100	2001
MP	train	12289	622	12911
	valid	1536	77	1613
	test	1537	79	1616
NS	train	13436	508	13944
	valid	1679	63	1742
	test	1681	65	1746
Total		113722	5585	119307
