## Supplementary Table 7 for "Using Artificial Intelligence to Assess Cross-Species Transmission Potential of Influenza A Virus"

### Sheet: Sheet1
Supplementary Table 7. Comparison of recall between IAV gene segments
Segment	Host	Prediction		Recall	P value (Fisher's exact test)
		Avian	Human		HA	NA	PB2	PB1	PA	NP	MP	NS
HA	Avian	38	14	0.730769	-	0.340439	1.51264e-05	2.347e-13	3.4987e-24	1.37588e-23	2.49652e-22	7.37585e-23
	Human	0	6	1	-	0.454545	0.180216	2.92592e-09	4.17989e-10	4.17989e-10	4.17989e-10	0.0747054
NA	Avian	36	8	0.818182	0.340439	-	0.0121211	4.59025e-07	1.61555e-14	3.53971e-14	1.86343e-13	9.26427e-14
	Human	1	4	0.8	0.454545	-	1	4.14311e-06	8.34863e-07	8.34863e-07	8.34863e-07	0.394842
PB2	Avian	1954	148	0.929591	1.51264e-05	0.0121211	-	7.50395e-20	3.8346e-46	3.64267e-43	7.24654e-37	1.66161e-39
	Human	31	73	0.701923	0.180216	1	-	7.36458e-30	1.27326e-31	1.27326e-31	1.27326e-31	0.100057
PB1	Avian	1850	26	0.986141	2.347e-13	4.59025e-07	7.50395e-20	-	2.98947e-09	1.14843e-08	1.90621e-07	5.80671e-08
	Human	104	1	0.00952381	2.92592e-09	4.14311e-06	7.36458e-30	-	1	1	1	1.31492e-18
PA	Avian	2101	0	1	3.4987e-24	1.61555e-14	3.8346e-46	3.8346e-46	-	1	1	1
	Human	100	0	0	4.17989e-10	8.34863e-07	1.27326e-31	1.27326e-31	-	1	1	4.34416e-20
NP	Avian	1901	0	1	1.37588e-23	3.53971e-14	3.64267e-43	1.14843e-08	1	-	1	1
	Human	100	0	0	4.17989e-10	8.34863e-07	1.27326e-31	1	1	-	1	4.34416e-20
MP	Avian	1537	0	1	2.49652e-22	1.86343e-13	7.24654e-37	1.90621e-07	1	1	-	1
	Human	79	0	0	4.17989e-10	8.34863e-07	1.27326e-31	1	1	1	-	4.34416e-20
NS	Avian	1658	23	0.986318	7.37585e-23	9.26427e-14	1.66161e-39	5.80671e-08	1	1	1	-
	Human	28	37	0.569231	0.0747054	0.394842	0.100057	1.31492e-18	4.34416e-20	4.34416e-20	4.34416e-20	-
