## Supplementary Table 8 for "Using Artificial Intelligence to Assess Cross-Species Transmission Potential of Influenza A Virus"

### Sheet: Sheet1
Supplementary Table 8. Model prediction of candidate amino acid positions in PB2 gene for host tropism
Nucleotide position (n=160)	Amino acid site (n=155)	Codon position	Rank	Domain	Experimental validation
732	244	3rd	1	N2	no
1763	588	2nd	2	627 domain	yes
1879	627	1st	3	627 domain	yes
1521	507	3rd	4	Cap-627linker	no
1417	473	1st	5	Cap-binding	yes
201	67	3rd	6	N1	yes
1601	534	2nd	7	Cap-627linker	no
87	29	3rd	8	N-ter	no
1461	487	3rd	9	Cap-627linker	no
315	105	3rd	10	N1	no
963	321	3rd	11	Cap-binding	no
1328	443	2nd	12	Cap-binding	no
2130	710	3rd	13	NLS	no
1830	610	3rd	14	627 domain	no
1470	490	3rd	15	Cap-627linker	no
459	153	3rd	16	N2	no
42	14	3rd	17	N-ter	no
1758	586	3rd	18	627 domain	no
1836	612	3rd	19	627 domain	no
951	317	3rd	20	Mid	no
1064	355	2nd	21	Cap-binding	yes
1182	394	3rd	22	Cap-binding	no
480	160	3rd	23	Lid	no
1896	632	3rd	24	627 domain	no
240	80	3rd	25	N1	no
1020	340	3rd	26	Cap-binding	yes
1150	384	1st	27	Cap-binding	no
1352	451	2nd	28	Cap-binding	no
1968	656	3rd	29	627 domain	no
114	38	3rd	30	N-ter	no
594	198	3rd	31	Lid	no
891	297	3rd	32	Mid	no
1701	567	3rd	33	627 domain	yes
1815	605	3rd	34	627 domain	no
225	75	3rd	35	N1	no
1467	489	3rd	36	Cap-627linker	yes
807	269	3rd	37	Mid	no
180	60	3rd	38	N1	no
207	69	3rd	39	N1	no
1997	666	2nd	40	627 domain	no
415	139	1st	41	N2	no
768	256	3rd	42	Mid	yes
948	316	3rd	43	Mid	no
2115	705	3rd	44	NLS	no
1647	549	3rd	45	627 domain	no
690	230	3rd	46	N2	no
1950	650	3rd	47	627 domain	no
562	188	1st	48	Lid	no
657	219	3rd	49	Lid	no
738	246	3rd	50	N2	no
174	58	3rd	51	N1	no
204	68	3rd	52	N1	no
399	133	3rd	53	N2	no
1134	378	3rd	54	Cap-binding	no
1359	453	3rd	55	Cap-binding	no
1533	511	3rd	56	Cap-627linker	no
1695	565	3rd	57	627 domain	no
1866	622	3rd	58	627 domain	no
1890	630	3rd	59	627 domain	no
1503	501	3rd	60	Cap-627linker	no
1713	571	3rd	61	627 domain	no
6	2	3rd	62	N-ter	no
22	8	1st	63	N-ter	no
342	114	3rd	64	N2	no
432	144	3rd	65	N2	no
858	286	3rd	66	Mid	no
861	287	3rd	67	Mid	no
1044	348	3rd	68	Cap-binding	no
1428	476	3rd	69	Cap-binding	no
105	35	3rd	70	N-ter	no
273	91	3rd	71	N1	no
276	92	3rd	72	N1	no
447	149	3rd	73	N2	no
1464	488	3rd	74	Cap-627linker	no
300	100	3rd	75	N1	no
1788	596	3rd	76	627 domain	no
1953	651	3rd	77	627 domain	no
2217	739	3rd	78	NLS	no
39	13	3rd	79	N-ter	no
120	40	3rd	80	N-ter	no
312	104	3rd	81	N1	no
746	249	2nd	82	Mid	yes
1543	515	1st	83	Cap-627linker	no
874	292	1st	84	Mid	yes
375	125	3rd	85	N2	no
1620	540	3rd	86	627 domain	no
571	191	1st	87	Lid	no
1014	338	3rd	88	Cap-binding	no
1674	558	3rd	89	627 domain	no
1016	339	2nd	90	Cap-binding	yes
1676	559	2nd	91	627 domain	no
1683	561	3rd	92	627 domain	no
2067	689	3rd	93	NLS	no
108	36	3rd	94	N-ter	no
430	144	1st	95	N2	no
804	268	3rd	96	Mid	no
1029	343	3rd	97	Cap-binding	no
1104	368	3rd	98	Cap-binding	yes
1473	491	3rd	99	Cap-627linker	no
1383	461	3rd	100	Cap-binding	no
1626	542	3rd	101	627 domain	no
1771	591	1st	102	627 domain	yes
1884	628	3rd	103	627 domain	no
417	139	3rd	104	N2	no
1793	598	2nd	105	627 domain	yes
498	166	3rd	106	Lid	no
1803	601	3rd	107	627 domain	no
1106	369	2nd	108	Cap-binding	no
1824	608	3rd	109	627 domain	no
1173	391	3rd	110	Cap-binding	no
1485	495	3rd	111	Cap-627linker	yes
2151	717	3rd	112	NLS	no
1603	535	1st	113	Cap-627linker	yes
2028	676	3rd	114	627 domain	yes
1854	618	3rd	115	627 domain	no
316	106	1st	116	N1	no
726	242	3rd	117	N2	no
549	183	3rd	118	Lid	no
741	247	3rd	119	N2	no
652	218	1st	120	Lid	no
1880	627	2nd	121	627 domain	yes
1881	627	3rd	122	627 domain	yes
949	317	1st	123	Mid	no
1341	447	3rd	124	Cap-binding	no
1287	429	3rd	125	Cap-binding	no
1314	438	3rd	126	Cap-binding	no
1985	662	2nd	127	627 domain	no
219	73	3rd	128	N1	no
411	137	3rd	129	N2	no
510	170	3rd	130	Lid	no
1905	635	3rd	131	627 domain	no
1911	637	3rd	132	627 domain	no
1923	641	3rd	133	627 domain	no
699	233	3rd	134	N2	no
1945	649	1st	135	627 domain	yes
1571	524	2nd	136	Cap-627linker	no
1872	624	3rd	137	627 domain	no
1956	652	3rd	138	627 domain	no
81	27	3rd	139	N-ter	no
1965	655	3rd	140	627 domain	no
2259	753	3rd	141	NLS	no
1974	658	3rd	142	627 domain	no
156	52	3rd	143	N-ter	no
186	62	3rd	144	N1	no
945	315	3rd	145	Mid	no
2034	678	3rd	146	627 domain	no
2046	682	3rd	147	NLS	no
2101	701	1st	148	NLS	yes
2112	704	3rd	149	NLS	no
1185	395	3rd	150	Cap-binding	no
1248	416	3rd	151	Cap-binding	no
429	143	3rd	152	N2	no
453	151	3rd	153	N2	no
501	167	3rd	154	Lid	no
1443	481	3rd	155	Cap-binding	no
1641	547	3rd	156	627 domain	no
1275	425	3rd	157	Cap-binding	no
2202	734	3rd	158	NLS	no
2040	680	3rd	159	627 domain	no
1705	569	1st	160	627 domain	no
