## Supplementary Table 9 for "Using Artificial Intelligence to Assess Cross-Species Transmission Potential of Influenza A Virus"

### Sheet: Sheet1
Supplementary Table 9. Model prediction of candidate amino acid positions in NS1 gene for host tropism
Nucleotide position (n=157)	Amino acid site (n=128)	Codon position	Rank	Domain	Experimental validation
536	179	2nd	1	ED	no
370	124	1st	2	ED	yes
380	127	2nd	3	ED	yes
707	236	2nd	4	CTT	no
129	43	3rd	5	RBD	no
218	73	2nd	6	Linker	no
385	129	1st	7	ED	no
81	27	3rd	8	RBD	no
241	81	1st	9	Linker	no
471	157	3rd	10	ED	no
538	180	1st	11	ED	yes
12	4	3rd	12	RBD	no
264	88	3rd	13	ED	no
210	70	3rd	14	RBD	no
168	56	3rd	15	RBD	no
205	69	1st	16	RBD	yes
552	184	3rd	17	ED	yes
177	59	3rd	18	RBD	no
117	39	3rd	19	RBD	no
256	86	1st	20	ED	no
6	2	3rd	21	RBD	yes
617	206	2nd	22	ED	no
36	12	3rd	23	RBD	no
399	133	3rd	24	ED	no
175	59	1st	25	RBD	no
252	84	3rd	26	Linker	no
216	72	3rd	27	RBD	no
39	13	3rd	28	RBD	no
373	125	1st	29	ED	yes
270	90	3rd	30	ED	no
655	219	1st	31	CTT	no
432	144	3rd	32	ED	no
154	52	1st	33	RBD	no
63	21	3rd	34	RBD	no
261	87	3rd	35	ED	no
466	156	1st	36	ED	no
164	55	2nd	37	RBD	no
354	118	3rd	38	ED	no
348	116	3rd	39	ED	no
171	57	3rd	40	RBD	no
421	141	1st	41	ED	no
318	106	3rd	42	ED	yes
353	118	2nd	43	ED	no
324	108	3rd	44	ED	yes
156	52	3rd	45	RBD	no
15	5	3rd	46	RBD	no
189	63	3rd	47	RBD	no
211	71	1st	48	RBD	no
166	56	1st	49	RBD	no
174	58	3rd	50	RBD	no
300	100	3rd	51	ED	no
468	156	3rd	52	ED	no
558	186	3rd	53	ED	no
616	206	1st	54	ED	no
703	235	1st	55	CTT	no
165	55	3rd	56	RBD	no
301	101	1st	57	ED	no
145	49	1st	58	RBD	no
411	137	3rd	59	ED	no
267	89	3rd	60	ED	no
80	27	2nd	61	RBD	no
462	154	3rd	62	ED	no
64	22	1st	63	RBD	no
572	191	2nd	64	ED	no
640	214	1st	65	CTT	no
668	223	2nd	66	CTT	no
327	109	3rd	67	ED	no
132	44	3rd	68	RBD	no
135	45	3rd	69	RBD	yes
333	111	3rd	70	ED	no
634	212	1st	71	CTT	no
396	132	3rd	72	ED	no
387	129	3rd	73	ED	no
201	67	3rd	74	RBD	no
408	136	3rd	75	ED	no
239	80	2nd	76	Linker	no
447	149	3rd	77	ED	yes
294	98	3rd	78	ED	yes
682	228	1st	79	CTT	yes
651	217	3rd	80	CTT	no
144	48	3rd	81	RBD	no
268	90	1st	82	ED	no
514	172	1st	83	ED	no
77	26	2nd	84	RBD	no
219	73	3rd	85	Linker	no
102	34	3rd	86	RBD	no
459	153	3rd	87	ED	no
603	201	3rd	88	ED	no
420	140	3rd	89	ED	no
27	9	3rd	90	RBD	no
423	141	3rd	91	ED	no
635	212	2nd	92	CTT	no
188	63	2nd	93	RBD	no
309	103	3rd	94	ED	yes
622	208	1st	95	CTT	no
677	226	2nd	96	CTT	yes
120	40	3rd	97	RBD	no
539	180	2nd	98	ED	yes
537	179	3rd	99	ED	no
450	150	3rd	100	ED	no
231	77	3rd	101	Linker	no
453	151	3rd	102	ED	no
104	35	2nd	103	RBD	no
138	46	3rd	104	RBD	no
433	145	1st	105	ED	no
331	111	1st	106	ED	no
455	152	2nd	107	ED	no
222	74	3rd	108	Linker	no
258	86	3rd	109	ED	no
271	91	1st	110	ED	no
204	68	3rd	111	RBD	no
8	3	2nd	112	RBD	no
99	33	3rd	113	RBD	no
454	152	1st	114	ED	no
637	213	1st	115	CTT	no
474	158	3rd	116	ED	no
424	142	1st	117	ED	no
75	25	3rd	118	RBD	no
604	202	1st	119	ED	no
111	37	3rd	120	RBD	no
477	159	3rd	121	ED	no
478	160	1st	122	ED	no
297	99	3rd	123	ED	no
482	161	2nd	124	ED	no
663	221	3rd	125	CTT	no
147	49	3rd	126	RBD	no
388	130	1st	127	ED	no
93	31	3rd	128	RBD	no
21	7	3rd	129	RBD	no
131	44	2nd	130	RBD	no
652	218	1st	131	CTT	no
427	143	1st	132	ED	no
694	232	1st	133	CTT	no
259	87	1st	134	ED	no
307	103	1st	135	ED	yes
573	191	3rd	136	ED	no
367	123	1st	137	ED	no
589	197	1st	138	ED	no
436	146	1st	139	ED	no
614	205	2nd	140	ED	yes
369	123	3rd	141	ED	no
625	209	1st	142	CTT	yes
153	51	3rd	143	RBD	no
151	51	1st	144	RBD	no
195	65	3rd	145	RBD	no
658	220	1st	146	CTT	no
661	221	1st	147	CTT	no
664	222	1st	148	CTT	no
96	32	3rd	149	RBD	no
339	113	3rd	150	ED	no
90	30	3rd	151	RBD	no
679	227	1st	152	CTT	yes
688	230	1st	153	CTT	no
697	233	1st	154	CTT	no
429	143	3rd	155	ED	no
456	152	3rd	156	ED	no
709	237	1st	171	CTT	no
