## Supplementary Table 10 for "Using Artificial Intelligence to Assess Cross-Species Transmission Potential of Influenza A Virus"

### Sheet: Sheet1
Supplementary Table 10. Model prediction of candidate amino acid positions in NS2 gene for host tropism
Nucleotide position (n=60)	Amino acid site (n=49)	Codon position	Rank	Domain	Experimental validation
64	22	1st	1	N-ter	no
42	14	3rd	2	NES1	no
207	69	3rd	3	C1	no
235	79	1st	4	C1	no
66	22	3rd	5	N-ter	no
12	4	3rd	6	N-ter	no
153	51	3rd	7	N-ter	yes
80	27	2nd	8	N-ter	no
6	2	3rd	9	N-ter	yes
145	49	1st	10	N-ter	no
183	61	3rd	11	C-ter	no
267	89	3rd	12	C-ter	no
273	91	3rd	13	C-ter	no
216	72	3rd	14	C1	no
15	5	3rd	15	N-ter	no
316	106	1st	16	C2	no
86	29	2nd	17	N-ter	no
144	48	3rd	18	N-ter	no
231	77	3rd	19	C1	no
117	39	3rd	20	NES2	no
249	83	3rd	21	C1	no
100	34	1st	22	NES2	no
168	56	3rd	23	C-ter	no
196	66	1st	24	C1	no
162	54	3rd	25	C-ter	no
186	62	3rd	26	C-ter	no
225	75	3rd	27	C1	yes
343	115	1st	28	C2	no
210	70	3rd	29	C1	yes
179	60	2nd	30	C-ter	no
163	55	1st	31	C-ter	no
327	109	3rd	32	C2	no
131	44	2nd	33	N-ter	no
27	9	3rd	34	N-ter	no
265	89	1st	35	C-ter	no
150	50	3rd	36	N-ter	no
259	87	1st	37	C-ter	no
205	69	1st	38	C1	no
67	23	1st	39	N-ter	yes
298	100	1st	40	C2	no
264	88	3rd	41	C-ter	no
65	22	2nd	42	N-ter	no
270	90	3rd	43	C-ter	no
222	74	3rd	44	C1	no
165	55	3rd	45	C-ter	no
8	3	2nd	46	N-ter	no
237	79	3rd	47	C1	no
294	98	3rd	48	C2	no
132	44	3rd	49	N-ter	no
342	114	3rd	50	C2	no
189	63	3rd	51	C-ter	no
191	64	2nd	52	C1	no
180	60	3rd	53	C-ter	no
21	7	3rd	54	N-ter	no
275	92	2nd	55	C-ter	no
101	34	2nd	56	NES2	no
142	48	1st	57	N-ter	no
258	86	3rd	58	C-ter	no
192	64	3rd	59	C1	no
246	82	3rd	60	C1	no
