## Supplementary Table 11 for "Using Artificial Intelligence to Assess Cross-Species Transmission Potential of Influenza A Virus"

### Sheet: Sheet1
Supplementary Table 11. Predicted non-synonymous mutations on PB2 and NS genes with higher human proportion
Protein	Amino acid site	Rank	Experimental reported	Avian consensus	Mutation	Codon composition	∆Pct*	Domain
PB2	588	1	yes	A	V	GTC/GTT	0.324/0.002	627 domain
					I	ATC	0.0071599
	627	2	yes	E	K	AAG/AAA	0.417/0.191	627 domain
					V	GTG	0.0238663
					Q	CAA	0.00238663
	473	3	yes	M	V	GTG	0.0597977	Cap-binding
	701	4	yes	D	N	AAC	0.0739857	NLS
	534	5	no	S	F	TTC	0.0214797	Cap-627linker
	105	6	no	T	I	ATA	0.00238663	N1
	355	7	yes	R	K	AAA/AAG	0.039/0.007	Cap-binding
	340	8	yes	R	K	AAA	0.0111816	Cap-binding
	451	9	no	I	V	GTT	0.0135682	Cap-binding
	60	10	no	D	N	AAC	0.0119332	N1
	666	11	no	T	M	ATG	0.0143198	627 domain
	139	12	no	V	I	ATC/ATT	0.045/0.019	N2
	256	13	yes	D	G	GGT	0.00477327	Mid
	591	14	yes	Q	K	AAA	0.0207281	627 domain
	188	15	no	E	K	AAA	0.00477327	Lid
	511	16	no	V	I	ATA	0.374702	Cap-627linker
	8	17	no	R	K	AAA	0.00238663	N-ter
	114	18	no	V	I	ATC	0.00477327	N2
	286	19	no	S	G	GGT	0.01043	Mid
	488	20	no	Y	H	CAT	0.00238663	Cap-627linker
	191	21	no	E	K	AAG	0.200477	Lid
	36	22	no	S	T	ACA	0.00238663	N-ter
	106	23	no	T	A	GCA	0.0407047	N1
	166	24	no	V	I	ATC	0.00238663	Lid
	495	25	yes	V	I	ATC	0.00477327	Cap-627linker
	535	26	yes	M	L	TTG	0.341289	Cap-627linker
	676	27	yes	T	I	ATA	0.0994871	627 domain
	598	28	yes	T	V	GTT/GTC	0.579/0.358	627 domain
					I	ATT/ATC	0.050/0.002
	524	29	no	T	I	ATA	0.00477327	Cap-627linker
NS1	179	1	no	G	E	GAG	0.304289	ED
					K	AAG	0.00917431
	129	2	no	I	K	AAA	0.00458716	ED
					L	TTA	0.00458716
	27	3	no	L	K	AAG	0.0852106	RBD
	180	4	yes	V	I	ATC	0.492123	ED
					T	ACC	0.00458716
	4	5	no	N	H	CAT	0.00458716	RBD
	70	6	no	E	K	AAG	0.00264182	RBD
					G	GGG	0.00196935	RBD
	209	7	yes	D	N	AAC	0.00458716	CTT
	184	8	yes	G	R	AGA	0.00458716	ED
	59	9	no	R	H	CAT	0.112758	RBD
	86	10	no	A	N	AAT	0.00458716	ED
					T	ACT	0.00196935
	206	11	no	S	I	ATC	0.00196935	ED
	156	12	no	I	L	CTT	0.00458716	ED
	125	13	yes	D	N	AAT	0.00458716	ED
	87	14	no	S	P	CCA	0.046448	ED
	55	15	no	E	K	AAA	0.0137855	RBD
	106	16	yes	M	I	ATT	0.180556	ED
	63	17	no	Q	R	CGT/CGA	0.013/0.005	RBD
	71	18	no	E	K	AAA	0.0157308	RBD
	186	19	no	E	G	GGA	0.00458716	ED
	101	20	no	D	N	AAT	0.00458716	ED
	191	21	no	T	K	AAA	0.00655651	ED
	111	22	no	V	I	ATA	0.644579	ED
	212	23	no	P	S	TCT	0.580383	CTT
					Y	TAT	0.00917431
	80	24	no	T	S	AGT/AGC	0.358/0.005	Linker
					G	GGT	0.00196935
	98	25	yes	M	I	ATA	0.00132091	ED
	26	26	no	E	K	AAA	0.00196935	RBD
	153	27	no	E	K	AAA	0.00655651	ED
	208	28	no	E	K	AAG	0.00655651	CTT
	226	29	yes	I	V	GTT	0.0137615	CTT
	145	30	no	I	T	ACA	0.136966	ED
					M	ATG	0.00196935
	35	31	no	R	P	CCG	0.00458716	RBD
	74	32	no	D	G	GGT	0.00917431	Linker
					N	AAT	0.00458716
	91	33	no	T	S	AGT	0.00196935	ED
	25	34	no	Q	K	AAA	0.00196935	RBD
	3	35	no	S	P	CCC	0.00458716	RBD
	152	36	no	E	K	AAA	0.00458716	ED
	142	37	no	E	K	AAA	0.00458716	ED
	143	38	no	T	A	GCC	0.243383	ED
					G	GGC	0.00458716
	113	39	no	G	R	AGG	0.0183486	ED
					E	GAG	0.00196935
NS2	22	1	no	G	R	AGA	0.53139	N-ter
					E	GAG	0.00458716	N-ter
	4	2	no	N	H	CAT	0.00458716	N-ter
	49	3	no	V	A	GCA	0.0328066	N-ter
					A	GCG	0.0195254	N-ter
	89	4	no	I	F	TTT	0.0183486	C-ter
	29	5	no	N	D	GAT	0.00458716	N-ter
	48	6	no	A	V	GTA	0.00196935	N-ter
	83	7	no	V	I	ATA	0.00132091	C1
	34	8	no	Q	K	AAG	0.00655651	NES2
	115	9	no	T	I	ATT	0.00458716	C2
	50	10	no	M	I	ATA	0.00655651	N-ter
	23	11	yes	S	P	CCC	0.00458716	N-ter
	100	12	no	M	V	GTG/GTA	0.005/0.005	C2
	88	13	no	K	R	AGA	0.0144339	C-ter
	74	14	no	E	K	AAA	0.00458716	C1
	3	15	no	S	P	CCC	0.00458716	N-ter
	82	16	no	E	G	GGA	0.00917431	C1
*∆Pct=Ci(Human)%－Ci(Avian)%, refering to the difference of relative proportions of codon compositions between human and avian at each amino acid site. Only amino acid sites match the model prediction, with ∆Pct value>0 are shown. More details see methods.
